# Independent domestications shape the genetic pattern of a reproductive isolation system in rice

**DOI:** 10.1101/2020.01.08.898130

**Authors:** Xun Xu, Song Ge, Fu-Min Zhang

## Abstract

Severe reproductive isolation (RI) exists between the two subspecies of rice, *Indica* and *Japonica*, but in the wild ancestors no post-zygotic RI was found. The studies about the establishment of the interspecies RI of rice are still rear. A pair of rice hybrid sterility genes, *DOPPELGANGER 1* (*DPL1*) and *DOPPELGANGER 2* (*DPL2*), offers a convenient example to study the evolutionary history of RI genes. Either of the two loci has one non-functional allele (*DPL1-* and *DPL2-*). The hybrid pollen carrying both *DPL1-* and *DPL2-* will be sterility.

We collected 811 individuals: *Oryza sativa* (132), the two wild ancestors *O. nivara* (296) and *O. rufipogon* (383) as well as 20 *DPL1* and 34 *DPL2* sequences of *O. sativa* from on-line databases. We analysed the genetic and geographic pattern of *DPLs* in all three species to determine the origination regions of *DPL1-* and *DPL2-*. The neutral test as well as the diversities of nucleotide and haplotype were used to detect if selection shaped the pattern of *DPLs*.

We found that *DPL1-* and *DPL2-* of rice emerged from wild ancestor populations in South Asia and South China through two respective domestications. Comparing with the ancestral populations, *DPL1-* and *DPL2-* both showed reduce of diversities, however their frequencies increased in rice. We assume that the reduce of diversities due to the bottleneck effect of domestication while the loss of one copy was preferred by artificial selection for cost savings.
