## Additional file 1 for "Independent domestications shape the genetic pattern of a reproductive isolation system in rice"

### Sheet: S1
DNA Number	Accession	Species	Location
nIND_1	106185	O. nivara	India
nIND_2	80564	O. nivara	India
nIND_3	106061	O. nivara	India
nIND_4	82005	O. nivara	India
nIND_5	82006	O. nivara	India
nIND_7	80559	O. nivara	India
nIND_8	80547	O. nivara	India
nIND_9	105317	O. nivara	India
nIND_10	80549	O. nivara	India
nIND_11	106098	O. nivara	India
nIND_12	80552	O. nivara	India
nIND_13	80544	O. nivara	India
nIND_14	86459	O. nivara	India
nIND_16	100897	O. nivara	India
nIND_17	106102	O. nivara	India
nIND_18	106104	O. nivara	India
nIND_19	106105	O. nivara	India
nIND_20	106111	O. nivara	India
nIND_21	106112	O. nivara	India
nIND_22	106113	O. nivara	India
nIND_23	105318	O. nivara	India
nIND_24	105320	O. nivara	India
nIND_25	80432	O. nivara	India
nIND_29	81850	O. nivara	India
nIND_33	81860	O. nivara	India
nIND_35	81863	O. nivara	India
nIND_36	81864	O. nivara	India
nIND_37	81865	O. nivara	India
nIND_39	100900	O. nivara	India
nIND_40	101508	O. nivara	India
nIND_41	101967	O. nivara	India
nIND_42	104687	O. nivara	India
nIND_43	104697	O. nivara	India
nIND_44	104703	O. nivara	India
nIND_45	104705	O. nivara	India
nIND_46	105319	O. nivara	India
nIND_47	105323	O. nivara	India
nIND_48	105327	O. nivara	India
nIND_49	105343	O. nivara	India
nIND_50	106094	O. nivara	India
nIND_53	80545	O. nivara	India
nIND_54	80546	O. nivara	India
nIND_55	80470	O. nivara	India
nIND_55	80548	O. nivara	India
nIND_56	80551	O. nivara	India
nKHM_8	KHM01X8b	O. nivara	Cambodia
nKHM_9	KHM01X14	O. nivara	Cambodia
nKHM_CZ_65	KHM01X1	O. nivara	Cambodia
nKHM_CZ_66	KHM0102	O. nivara	Cambodia
nKHM_CZ_67	KHM0103	O. nivara	Cambodia
nKHM_CZ_68	KHM0104	O. nivara	Cambodia
nKHM_CZ_69	KHM0105	O. nivara	Cambodia
nKHM_CZ_70	KHM0107	O. nivara	Cambodia
nKHM_CZ_71	KHM0108	O. nivara	Cambodia
nKHM_CZ_72	KHM01X2	O. nivara	Cambodia
nKHM_CZ_73	KHM0110	O. nivara	Cambodia
nKHM_CZ_74	KHM0111	O. nivara	Cambodia
nKHM_CZ_76	KHM0113	O. nivara	Cambodia
nKHM_CZ_77	KHM0114	O. nivara	Cambodia
nKHM_CZ_78	KHM0115	O. nivara	Cambodia
nKHM_CZ_79	KHM0116	O. nivara	Cambodia
nKHM_CZ_80	KHM01X4	O. nivara	Cambodia
nKHM_CZ_81	KHM0118	O. nivara	Cambodia
nKHM_CZ_82	KHM0119	O. nivara	Cambodia
nKHM_CZ_83	KHM0120	O. nivara	Cambodia
nKHM_CZ_84	KHM0121	O. nivara	Cambodia
nKHM_CZ_85	KHM0122	O. nivara	Cambodia
nKHM_CZ_86	KHM01X5	O. nivara	Cambodia
nKHM_CZ_87	KHM01X6	O. nivara	Cambodia
nKHM_CZ_88	KHM01X7	O. nivara	Cambodia
nKHM_CZ_89	KHM01X8	O. nivara	Cambodia
nKHM_CZ_90	KHM01X9	O. nivara	Cambodia
nKHM_CZ_91	KHM01X10	O. nivara	Cambodia
nKHM_CZ_92	KHM01X11	O. nivara	Cambodia
nKHM_CZ_93	KHM01X12	O. nivara	Cambodia
nKHM_CZ_94	KHM01X13	O. nivara	Cambodia
nKHM_CZ_96	KHM01X15	O. nivara	Cambodia
nLAO1_26	VN0113	O. nivara	Laos
nLAO1_27	VN0116	O. nivara	Laos
nLAO1_28	VN01X10	O. nivara	Laos
nLAO1_CZ_194	VN1403	O. nivara	Laos
nLAO1_CZ_195	VN1404	O. nivara	Laos
nLAO1_CZ_198	VN1408	O. nivara	Laos
nLAO1_CZ_199	VN1409	O. nivara	Laos
nLAO1_CZ_200	VN1410	O. nivara	Laos
nLAO1_CZ_201	VN1411	O. nivara	Laos
nLAO1_CZ_203	VN1413	O. nivara	Laos
nLAO1_CZ_204	VN1414	O. nivara	Laos
nLAO1_CZ_205	VN1416	O. nivara	Laos
nLAO1_CZ_206	VN1417	O. nivara	Laos
nLAO1_CZ_207	VN1418	O. nivara	Laos
nLAO1_CZ_208	VN1419	O. nivara	Laos
nLAO1_CZ_209	VN14X1	O. nivara	Laos
nLAO1_CZ_210	VN14X2	O. nivara	Laos
nLAO1_CZ_211	VN14X3	O. nivara	Laos
nLAO1_CZ_212	VN14X4	O. nivara	Laos
nLAO1_CZ_213	VN14X5	O. nivara	Laos
nLAO1_CZ_214	VN14X6	O. nivara	Laos
nLAO1_CZ_215	VN14X7	O. nivara	Laos
nLAO1_CZ_216	VN14X8	O. nivara	Laos
nLAO1_CZ_218	VN14X10	O. nivara	Laos
nLAO1_CZ_219	VN14X11	O. nivara	Laos
nLAO1_CZ_220	VN14X12	O. nivara	Laos
nLAO1_CZ_221	VN14X13	O. nivara	Laos
nLAO1_CZ_222	VN14X14	O. nivara	Laos
nLAO1_CZ_223	VN14X15	O. nivara	Laos
nLAO1_CZ_224	VN14X16	O. nivara	Laos
nLAO2_20	VN1412	O. nivara	Laos
nLAO2_21	VN1407	O. nivara	Laos
nLAO2_22	VN14X9	O. nivara	Laos
nLAO2_CZ_255	VN0102	O. nivara	Laos
nLAO2_CZ_256	VN0102	O. nivara	Laos
nLAO2_CZ_257	VN0103	O. nivara	Laos
nLAO2_CZ_258	VN0103	O. nivara	Laos
nLAO2_CZ_259	VN0104	O. nivara	Laos
nLAO2_CZ_260	VN0104	O. nivara	Laos
nLAO2_CZ_264	VN0106	O. nivara	Laos
nLAO2_CZ_265	VN0107	O. nivara	Laos
nLAO2_CZ_266	VN0107	O. nivara	Laos
nLAO2_CZ_267	VN0108	O. nivara	Laos
nLAO2_CZ_268	VN0108	O. nivara	Laos
nLAO2_CZ_269	VN0109	O. nivara	Laos
nLAO2_CZ_270	VN0109	O. nivara	Laos
nLAO2_CZ_271	VN0110	O. nivara	Laos
nLAO2_CZ_272	VN0110	O. nivara	Laos
nLAO2_CZ_273	VN0111	O. nivara	Laos
nLAO2_CZ_274	VN0111	O. nivara	Laos
nLAO2_CZ_275	VN0112	O. nivara	Laos
nLAO2_CZ_276	VN0112	O. nivara	Laos
nLAO2_CZ_278	VN0113	O. nivara	Laos
nLAO2_CZ_279	VN0114	O. nivara	Laos
nLAO2_CZ_280	VN0114	O. nivara	Laos
nLAO2_CZ_281	VN0115	O. nivara	Laos
nLAO2_CZ_285	VN0117	O. nivara	Laos
nLAO2_CZ_286	VN0117	O. nivara	Laos
nLKA_1	SL0401	O. nivara	Matale, Sri Lanka
nLKA_2	SL0402	O. nivara	Matale, Sri Lanka
nLKA_3	SL0403	O. nivara	Matale, Sri Lanka
nLKA_4	SL0404	O. nivara	Matale, Sri Lanka
nLKA_5	SL0405	O. nivara	Matale, Sri Lanka
nLKA_6	SL0501	O. nivara	Polonnaruwa, Sri Lanka
nLKA_7	SL0502	O. nivara	Polonnaruwa, Sri Lanka
nLKA_8	SL0503	O. nivara	Polonnaruwa, Sri Lanka
nLKA_9	SL0504	O. nivara	Polonnaruwa, Sri Lanka
nLKA_10	SL0505	O. nivara	Polonnaruwa, Sri Lanka
nLKA_11	SL0701	O. nivara	Anuradhapura, Sri Lanka
nLKA_12	SL0702	O. nivara	Anuradhapura, Sri Lanka
nLKA_13	SL0703	O. nivara	Anuradhapura, Sri Lanka
nLKA_14	SL0704	O. nivara	Anuradhapura, Sri Lanka
nLKA_15	SL0705	O. nivara	Anuradhapura, Sri Lanka
nLKA_16	SL0801	O. nivara	Vavuniya, Sri Lanka
nLKA_17	SL0802	O. nivara	Vavuniya, Sri Lanka
nLKA_18	SL0803	O. nivara	Vavuniya, Sri Lanka
nLKA_19	SL0804	O. nivara	Vavuniya, Sri Lanka
nLKA_20	SL0805	O. nivara	Vavuniya, Sri Lanka
nLKA_21	SL0901	O. nivara	Kilinochchi, Sri Lanka
nLKA_22	SL0902	O. nivara	Kilinochchi, Sri Lanka
nLKA_23	SL0903	O. nivara	Kilinochchi, Sri Lanka
nLKA_24	SL0904	O. nivara	Kilinochchi, Sri Lanka
nLKA_25	SL0905	O. nivara	Kilinochchi, Sri Lanka
nLKA_26	SL1001	O. nivara	Mannar, Sri Lanka
nLKA_27	SL1002	O. nivara	Mannar, Sri Lanka
nLKA_28	SL1003	O. nivara	Mannar, Sri Lanka
nLKA_29	SL1004	O. nivara	Mannar, Sri Lanka
nLKA_30	SL1005	O. nivara	Mannar, Sri Lanka
nLKA_31	SL1101	O. nivara	Baticaloa, Sri Lanka
nLKA_32	SL1102	O. nivara	Baticaloa, Sri Lanka
nLKA_33	SL1103	O. nivara	Baticaloa, Sri Lanka
nLKA_34	SL1104	O. nivara	Baticaloa, Sri Lanka
nLKA_35	SL1105	O. nivara	Baticaloa, Sri Lanka
nLKA_36	SL1201	O. nivara	Badulla, Sri Lanka
nLKA_37	SL1202	O. nivara	Badulla, Sri Lanka
nLKA_38	SL1203	O. nivara	Badulla, Sri Lanka
nLKA_39	SL1204	O. nivara	Badulla, Sri Lanka
nLKA_40	SL1205	O. nivara	Badulla, Sri Lanka
nLKA_41	SL0406	O. nivara	Matale, Sri Lanka
nLKA_42	SL0407	O. nivara	Matale, Sri Lanka
nLKA_43	SL0408	O. nivara	Matale, Sri Lanka
nLKA_44	SL0409	O. nivara	Matale, Sri Lanka
nLKA_45	SL0410	O. nivara	Matale, Sri Lanka
nLKA_46	SL0506	O. nivara	Polonnaruwa, Sri Lanka
nLKA_47	SL0507	O. nivara	Polonnaruwa, Sri Lanka
nLKA_48	SL0508	O. nivara	Polonnaruwa, Sri Lanka
nLKA_49	SL0509	O. nivara	Polonnaruwa, Sri Lanka
nLKA_50	SL0510	O. nivara	Polonnaruwa, Sri Lanka
nLKA_51	SL0706	O. nivara	Anuradhapura, Sri Lanka
nLKA_52	SL0707	O. nivara	Anuradhapura, Sri Lanka
nLKA_53	SL0708	O. nivara	Anuradhapura, Sri Lanka
nLKA_54	SL0709	O. nivara	Anuradhapura, Sri Lanka
nLKA_55	SL0710	O. nivara	Anuradhapura, Sri Lanka
nLKA_56	SL0806	O. nivara	Vavuniya, Sri Lanka
nLKA_57	SL0807	O. nivara	Vavuniya, Sri Lanka
nLKA_58	SL0808	O. nivara	Vavuniya, Sri Lanka
nLKA_59	SL0809	O. nivara	Vavuniya, Sri Lanka
nLKA_60	SL0810	O. nivara	Vavuniya, Sri Lanka
nLKA_61	SL0906	O. nivara	Kilinochchi, Sri Lanka
nLKA_62	SL0907	O. nivara	Kilinochchi, Sri Lanka
nLKA_63	SL0908	O. nivara	Kilinochchi, Sri Lanka
nLKA_64	SL0909	O. nivara	Kilinochchi, Sri Lanka
nLKA_65	SL0912	O. nivara	Kilinochchi, Sri Lanka
nLKA_66	SL1006	O. nivara	Mannar, Sri Lanka
nLKA_67	SL1007	O. nivara	Mannar, Sri Lanka
nLKA_68	SL1008	O. nivara	Mannar, Sri Lanka
nLKA_69	SL1009	O. nivara	Mannar, Sri Lanka
nLKA_70	SL1011	O. nivara	Mannar, Sri Lanka
nLKA_71	SL1106	O. nivara	Baticaloa, Sri Lanka
nLKA_72	SL1107	O. nivara	Baticaloa, Sri Lanka
nLKA_73	SL1108	O. nivara	Baticaloa, Sri Lanka
nLKA_74	SL1109	O. nivara	Baticaloa, Sri Lanka
nLKA_75	SL1110	O. nivara	Baticaloa, Sri Lanka
nLKA_76	SL1206	O. nivara	Badulla, Sri Lanka
nLKA_77	SL1207	O. nivara	Badulla, Sri Lanka
nLKA_78	SL1208	O. nivara	Badulla, Sri Lanka
nLKA_79	SL1209	O. nivara	Badulla, Sri Lanka
nLKA_80	SL1210	O. nivara	Badulla, Sri Lanka
nMMR_15	MMR01X2	O. nivara	Myanmar
nMMR_16	MMR01X4	O. nivara	Myanmar
nMMR_CZ_129	MMR0101	O. nivara	Myanmar
nMMR_CZ_130	MMR0102	O. nivara	Myanmar
nMMR_CZ_131	MMR0103	O. nivara	Myanmar
nMMR_CZ_132	MMR0104	O. nivara	Myanmar
nMMR_CZ_133	MMR0105	O. nivara	Myanmar
nMMR_CZ_134	MMR0106	O. nivara	Myanmar
nMMR_CZ_135	MMR01X1	O. nivara	Myanmar
nMMR_CZ_136	MMR0108	O. nivara	Myanmar
nMMR_CZ_137	MMR0111	O. nivara	Myanmar
nMMR_CZ_138	MMR0112	O. nivara	Myanmar
nMMR_CZ_139	MMR0113	O. nivara	Myanmar
nMMR_CZ_140	MMR0114	O. nivara	Myanmar
nMMR_CZ_141	MMR0115	O. nivara	Myanmar
nMMR_CZ_142	MMR0116	O. nivara	Myanmar
nMMR_CZ_143	MMR0117	O. nivara	Myanmar
nMMR_CZ_144	MMR0118	O. nivara	Myanmar
nMMR_CZ_145	MMR0119	O. nivara	Myanmar
nMMR_CZ_146	MMR0120	O. nivara	Myanmar
nMMR_CZ_147	MMR0121	O. nivara	Myanmar
nMMR_CZ_148	MMR0122	O. nivara	Myanmar
nMMR_CZ_149	MMR0123	O. nivara	Myanmar
nMMR_CZ_150	MMR0124	O. nivara	Myanmar
nMMR_CZ_152	MMR01X3	O. nivara	Myanmar
nMMR_CZ_154	MMR01X5	O. nivara	Myanmar
nMMR_CZ_155	MMR01X6	O. nivara	Myanmar
nMMR_CZ_156	MMR01X7	O. nivara	Myanmar
nMMR_CZ_157	MMR01X8	O. nivara	Myanmar
nMMR_CZ_158	MMR01X9	O. nivara	Myanmar
nMMR_CZ_159	MMR01X10	O. nivara	Myanmar
nMMR_CZ_160	MMR01X11	O. nivara	Myanmar
nNEP_CZ_1	NEP0201a	O. nivara	Nepal
nNEP_CZ_2	NEP0202a	O. nivara	Nepal
nNEP_CZ_3	NEP0203a	O. nivara	Nepal
nNEP_CZ_4	NEP0204a	O. nivara	Nepal
nNEP_CZ_5	NEP0206a	O. nivara	Nepal
nNEP_CZ_6	NEP0207a	O. nivara	Nepal
nNEP_CZ_7	NEP0208a	O. nivara	Nepal
nNEP_CZ_8	NEP0209a	O. nivara	Nepal
nNEP_CZ_9	NEP0210a	O. nivara	Nepal
nNEP_CZ_10	NEP0211a	O. nivara	Nepal
nNEP_CZ_11	NEP0212a	O. nivara	Nepal
nNEP_CZ_12	NEP0213a	O. nivara	Nepal
nNEP_CZ_13	NEP0214a	O. nivara	Nepal
nNEP_CZ_14	NEP0215a	O. nivara	Nepal
nNEP_CZ_15	NEP0216a	O. nivara	Nepal
nNEP_CZ_17	NEP0218a	O. nivara	Nepal
nNEP_CZ_18	NEP0219a	O. nivara	Nepal
nNEP_CZ_19	NEP0220b	O. nivara	Nepal
nNEP_CZ_20	NEP0221b	O. nivara	Nepal
nNEP_CZ_21	NEP0223b	O. nivara	Nepal
nNEP_CZ_22	NEP0226b	O. nivara	Nepal
nNEP_CZ_23	NEP0227b	O. nivara	Nepal
nNEP_CZ_24	NEP0228b	O. nivara	Nepal
nNEP_CZ_26	NEP0230b	O. nivara	Nepal
nNEP_CZ_27	NEP0231b	O. nivara	Nepal
nNEP_CZ_28	NEP0232b	O. nivara	Nepal
nNEP_CZ_29	NEP0233b	O. nivara	Nepal
nNEP_CZ_30	NEP0234b	O. nivara	Nepal
nNEP_CZ_31	NEP02X1a	O. nivara	Nepal
nNEP_CZ_32	NEP02X2	O. nivara	Nepal
nNEP_1	NEP0229b	O. nivara	Nepal
nNEP_2	NEP0232b	O. nivara	Nepal
nNEP_3	NEP0233b	O. nivara	Nepal
nNEP_32	NEP0604	O. nivara	Nepal
nNEP_33	NEP0612	O. nivara	Nepal
nNEP_34	NEP0624	O. nivara	Nepal
nTHA_2	105784	O. nivara	Thailand
nTHA_4	105787	O. nivara	Thailand
nTHA_5	105789	O. nivara	Thailand
nTHA_6	105790	O. nivara	Thailand
nTHA_7	105792	O. nivara	Thailand
nTHA_8	105916	O. nivara	Thailand
nTHA_9	105784-1	O. nivara	Thailand
nTHA_10	105785-1	O. nivara	Thailand
nTHA_11	105790-2	O. nivara	Thailand
nTHA_12	104650	O. nivara	Thailand
nTHA_15	105801	O. nivara	Thailand
nTHA_16	105821	O. nivara	Thailand
nTHA_17	105859	O. nivara	Thailand
rGDGZ_1	GD257	O. rufipogon	Guangdong, China
rGDGZ_2	GD258	O. rufipogon	Guangdong, China
rGDGZ_3	GD259	O. rufipogon	Guangdong, China
rGDGZ_4	GD260	O. rufipogon	Guangdong, China
rGDGZ_5	GD261	O. rufipogon	Guangdong, China
rGDGZ_6	GD262	O. rufipogon	Guangdong, China
rGDGZ_7	GD263	O. rufipogon	Guangdong, China
rGDGZ_8	GD264	O. rufipogon	Guangdong, China
rGDGZ_9	GD266	O. rufipogon	Guangdong, China
rGDGZ_10	GD267	O. rufipogon	Guangdong, China
rGDGZ_11	GD268	O. rufipogon	Guangdong, China
rGDGZ_12	GD269	O. rufipogon	Guangdong, China
rGDGZ_13	GD270	O. rufipogon	Guangdong, China
rGDGZ_14	GD271	O. rufipogon	Guangdong, China
rGDGZ_15	GD272	O. rufipogon	Guangdong, China
rGDGZ_16	GD273	O. rufipogon	Guangdong, China
rGDGZ_17	GD274	O. rufipogon	Guangdong, China
rGDGZ_18	GD275	O. rufipogon	Guangdong, China
rGDGZ_19	GD276	O. rufipogon	Guangdong, China
rGDGZ_20	GD277	O. rufipogon	Guangdong, China
rGDGZ_21	GD279	O. rufipogon	Guangdong, China
rGXBH_1	GX2562	O. rufipogon	Guangxi, China
rGXBH_2	GX2564	O. rufipogon	Guangxi, China
rGXBH_3	GX2572	O. rufipogon	Guangxi, China
rGXBH_4	GX2577	O. rufipogon	Guangxi, China
rGXBH_5	GX2578	O. rufipogon	Guangxi, China
rGXBH_6	GX2579	O. rufipogon	Guangxi, China
rGXHZ_1	GX3331	O. rufipogon	Guangxi, China
rGXHZ_2	GX3333	O. rufipogon	Guangxi, China
rGXHZ_3	GX3334	O. rufipogon	Guangxi, China
rGXHZ_4	GX3335	O. rufipogon	Guangxi, China
rGXHZ_5	GX3336	O. rufipogon	Guangxi, China
rGXHZ_6	GX3337	O. rufipogon	Guangxi, China
rGXHZ_7	GX3338	O. rufipogon	Guangxi, China
rGXHZ_8	GX3339	O. rufipogon	Guangxi, China
rGXHZ_9	GX3342	O. rufipogon	Guangxi, China
rGXHZ_10	GX3343	O. rufipogon	Guangxi, China
rGXHZ_11	GX3354	O. rufipogon	Guangxi, China
rGXHZ_12	GX3355	O. rufipogon	Guangxi, China
rGXHZ_13	GX3356	O. rufipogon	Guangxi, China
rGXHZ_14	GX3357	O. rufipogon	Guangxi, China
rGXHZ_15	GX3358	O. rufipogon	Guangxi, China
rGXHZ_16	GX3361	O. rufipogon	Guangxi, China
rGXHZ_17	GX3362	O. rufipogon	Guangxi, China
rGXHZ_18	GX3363	O. rufipogon	Guangxi, China
rGXHZ_19	GX3364	O. rufipogon	Guangxi, China
rGXHZ_20	GX3365	O. rufipogon	Guangxi, China
rGXHZ_21	GX3366	O. rufipogon	Guangxi, China
rGXHZ_22	GX3367	O. rufipogon	Guangxi, China
rGXHZ_23	GX3368	O. rufipogon	Guangxi, China
rGXTD_1	988	O. rufipogon	Guangxi, China
rGXTD_2	989	O. rufipogon	Guangxi, China
rGXTD_3	990	O. rufipogon	Guangxi, China
rGXTD_4	991	O. rufipogon	Guangxi, China
rGXTD_5	992	O. rufipogon	Guangxi, China
rGXTD_6	993	O. rufipogon	Guangxi, China
rGXTD_7	994	O. rufipogon	Guangxi, China
rGXTD_8	995	O. rufipogon	Guangxi, China
rGXTD_9	996	O. rufipogon	Guangxi, China
rGXTD_10	997	O. rufipogon	Guangxi, China
rGXTD_11	998	O. rufipogon	Guangxi, China
rGXTD_12	1001	O. rufipogon	Guangxi, China
rGXTD_13	1002	O. rufipogon	Guangxi, China
rGXTD_14	1003	O. rufipogon	Guangxi, China
rGXTD_15	1004	O. rufipogon	Guangxi, China
rGXTD_16	1005	O. rufipogon	Guangxi, China
rGXTD_17	1006	O. rufipogon	Guangxi, China
rGXTD_18	1007	O. rufipogon	Guangxi, China
rGXTD_19	1010	O. rufipogon	Guangxi, China
rGXTD_20	1007	O. rufipogon	Guangxi, China
rGXTD_21	1008	O. rufipogon	Guangxi, China
rHNCL_1	1837	O. rufipogon	Hunan, China
rHNCL_2	1839	O. rufipogon	Hunan, China
rHNCL_3	1840	O. rufipogon	Hunan, China
rHNCL_4	1841	O. rufipogon	Hunan, China
rHNCL_5	1842	O. rufipogon	Hunan, China
rHNCL_6	1843	O. rufipogon	Hunan, China
rHNCL_7	1844	O. rufipogon	Hunan, China
rHNCL_8	1845	O. rufipogon	Hunan, China
rHNCL_9	1846	O. rufipogon	Hunan, China
rHNCL_10	1847	O. rufipogon	Hunan, China
rHNCL_11	1848	O. rufipogon	Hunan, China
rHNCL_12	1858	O. rufipogon	Hunan, China
rHNDZ_1	HN26	O. rufipogon	Hainan, China
rHNDZ_2	HN27	O. rufipogon	Hainan, China
rHNDZ_3	HN28	O. rufipogon	Hainan, China
rHNDZ_4	HN34	O. rufipogon	Hainan, China
rHNDZ_5	HN37	O. rufipogon	Hainan, China
rHNDZ_6	HN31	O. rufipogon	Hainan, China
rHNDZ_7	HN32	O. rufipogon	Hainan, China
rHNDZ_8	HN33	O. rufipogon	Hainan, China
rHNDZ_9	HN34	O. rufipogon	Hainan, China
rHNDZ_10	HN35	O. rufipogon	Hainan, China
rHNDZ_11	HN36	O. rufipogon	Hainan, China
rHNJY_1	1823	O. rufipogon	Hunan, China
rHNJY_2	1824	O. rufipogon	Hunan, China
rHNJY_3	1825	O. rufipogon	Hunan, China
rHNJY_4	1826	O. rufipogon	Hunan, China
rHNJY_5	1827	O. rufipogon	Hunan, China
rHNJY_6	1828	O. rufipogon	Hunan, China
rHNJY_7	1829	O. rufipogon	Hunan, China
rHNJY_8	1831	O. rufipogon	Hunan, China
rHNJY_9	1833	O. rufipogon	Hunan, China
rHNJY_10	1834	O. rufipogon	Hunan, China
rHNJY_11	1830	O. rufipogon	Hunan, China
rHNJY_12	1832	O. rufipogon	Hunan, China
rHNWC_1	HN1	O. rufipogon	Hainan, China
rHNWC_2	HN2	O. rufipogon	Hainan, China
rHNWC_3	HN3	O. rufipogon	Hainan, China
rHNWC_4	HN4	O. rufipogon	Hainan, China
rHNWC_5	HN5	O. rufipogon	Hainan, China
rHNWC_6	HN6	O. rufipogon	Hainan, China
rHNWC_7	HN7	O. rufipogon	Hainan, China
rHNWC_8	HN16	O. rufipogon	Hainan, China
rHNWC_9	HN17	O. rufipogon	Hainan, China
rHNWC_10	HN23	O. rufipogon	Hainan, China
rHNWC_11	HN25	O. rufipogon	Hainan, China
rIDN_1	81978	O. rufipogon	Indonesia
rIDN_2	105567	O. rufipogon	Indonesia
rIDN_3	105956	O. rufipogon	Indonesia
rIDN_4	105958	O. rufipogon	Indonesia
rIDN_5	106452	O. rufipogon	Indonesia
rIND_1	80782	O. rufipogon	India
rIND_2	80600	O. rufipogon	India
rIND_3	81881	O. rufipogon	India
rIND_4	80660	O. rufipogon	India
rIND_5	80505	O. rufipogon	India
rIND_6	103847	O. rufipogon	India
rIND_8	80433	O. rufipogon	India
rIND_9	80543	O. rufipogon	India
rIND_10	106461	O. rufipogon	India
rIND_11	106462	O. rufipogon	India
rIND_12	81982	O. rufipogon	India
rIND_13	82985	O. rufipogon	India
rIND_14	106103	O. rufipogon	India
rIND_15	106106	O. rufipogon	India
rIND_16	106107	O. rufipogon	India
rIND_17	106128	O. rufipogon	India
rIND_18	80669	O. rufipogon	India
rIND_19	106458	O. rufipogon	India
rIND_29	83795	O. rufipogon	India
rIND_30	100211	O. rufipogon	India
rIND_33	105308	O. rufipogon	India
rIND_40	80541	O. rufipogon	India
rIND_41	80542	O. rufipogon	India
rIND_42	80569	O. rufipogon	India
rIND_43	80605	O. rufipogon	India
rIND_44	80658	O. rufipogon	India
rJXDX_1	1804	O. rufipogon	Jiangxi, China
rJXDX_10	1816	O. rufipogon	Jiangxi, China
rJXDX_2	1805	O. rufipogon	Jiangxi, China
rJXDX_3	1809	O. rufipogon	Jiangxi, China
rJXDX_4	1810	O. rufipogon	Jiangxi, China
rJXDX_5	1811	O. rufipogon	Jiangxi, China
rJXDX_6	1812	O. rufipogon	Jiangxi, China
rJXDX_7	1813	O. rufipogon	Jiangxi, China
rJXDX_8	1814	O. rufipogon	Jiangxi, China
rJXDX_9	1815	O. rufipogon	Jiangxi, China
rKHM_11	KHM0209	O. rufipogon	Cambodia
rKHM_12	KHM0218	O. rufipogon	Cambodia
rKHM_13	KHM0226	O. rufipogon	Cambodia
rKHM_CZ_100	KHM02X2	O. rufipogon	Cambodia
rKHM_CZ_101	KHM0207	O. rufipogon	Cambodia
rKHM_CZ_102	KHM0208	O. rufipogon	Cambodia
rKHM_CZ_104	KHM0211	O. rufipogon	Cambodia
rKHM_CZ_105	KHM0212	O. rufipogon	Cambodia
rKHM_CZ_106	KHM0214	O. rufipogon	Cambodia
rKHM_CZ_107	KHM02X3	O. rufipogon	Cambodia
rKHM_CZ_108	KHM0216	O. rufipogon	Cambodia
rKHM_CZ_110	KHM0220	O. rufipogon	Cambodia
rKHM_CZ_111	KHM0221	O. rufipogon	Cambodia
rKHM_CZ_112	KHM0222	O. rufipogon	Cambodia
rKHM_CZ_113	KHM0224	O. rufipogon	Cambodia
rKHM_CZ_114	KHM0225	O. rufipogon	Cambodia
rKHM_CZ_116	KHM0227	O. rufipogon	Cambodia
rKHM_CZ_117	KHM02X4	O. rufipogon	Cambodia
rKHM_CZ_118	KHM02X5	O. rufipogon	Cambodia
rKHM_CZ_119	KHM02X6	O. rufipogon	Cambodia
rKHM_CZ_120	KHM02X7	O. rufipogon	Cambodia
rKHM_CZ_121	KHM02X8	O. rufipogon	Cambodia
rKHM_CZ_122	KHM02X9	O. rufipogon	Cambodia
rKHM_CZ_123	KHM02X10	O. rufipogon	Cambodia
rKHM_CZ_124	KHM02X11	O. rufipogon	Cambodia
rKHM_CZ_125	KHM02X12	O. rufipogon	Cambodia
rKHM_CZ_126	KHM02X13	O. rufipogon	Cambodia
rKHM_CZ_127	KHM02X14	O. rufipogon	Cambodia
rKHM_CZ_128	KHM02X15	O. rufipogon	Cambodia
rKHM_CZ_97	KHM0203	O. rufipogon	Cambodia
rKHM_CZ_98	KHM0204	O. rufipogon	Cambodia
rKHM_CZ_99	KHM02X1	O. rufipogon	Cambodia
rLAO1_29	VN0228	O. rufipogon	Laos
rLAO1_30	VN0204	O. rufipogon	Laos
rLAO1_31	VN0209	O. rufipogon	Laos
rLAO1_CZ_225	VN1301	O. rufipogon	Laos
rLAO1_CZ_226	VN1302	O. rufipogon	Laos
rLAO1_CZ_227	VN1303	O. rufipogon	Laos
rLAO1_CZ_228	VN1304	O. rufipogon	Laos
rLAO1_CZ_229	VN1305	O. rufipogon	Laos
rLAO1_CZ_230	VN1306	O. rufipogon	Laos
rLAO1_CZ_232	VN1308	O. rufipogon	Laos
rLAO1_CZ_233	VN1309	O. rufipogon	Laos
rLAO1_CZ_234	VN1310	O. rufipogon	Laos
rLAO1_CZ_235	VN1311	O. rufipogon	Laos
rLAO1_CZ_236	VN1312	O. rufipogon	Laos
rLAO1_CZ_237	VN1313	O. rufipogon	Laos
rLAO1_CZ_238	VN1314	O. rufipogon	Laos
rLAO1_CZ_239	VN1315	O. rufipogon	Laos
rLAO1_CZ_240	VN1316	O. rufipogon	Laos
rLAO1_CZ_241	VN1317	O. rufipogon	Laos
rLAO1_CZ_242	VN1318	O. rufipogon	Laos
rLAO1_CZ_243	VN1319	O. rufipogon	Laos
rLAO1_CZ_244	VN1320	O. rufipogon	Laos
rLAO1_CZ_245	VN1321	O. rufipogon	Laos
rLAO1_CZ_246	VN1322	O. rufipogon	Laos
rLAO1_CZ_247	VN1324	O. rufipogon	Laos
rLAO1_CZ_249	VN1326	O. rufipogon	Laos
rLAO1_CZ_250	VN1327	O. rufipogon	Laos
rLAO1_CZ_251	VN1328	O. rufipogon	Laos
rLAO1_CZ_252	VN1329	O. rufipogon	Laos
rLAO1_CZ_253	VN1331	O. rufipogon	Laos
rLAO1_CZ_254	VN1332	O. rufipogon	Laos
rLAO2_23	VN1307	O. rufipogon	Laos
rLAO2_25	VN1325	O. rufipogon	Laos
rLAO2_CZ_288	VN0203	O. rufipogon	Laos
rLAO2_CZ_289	VN0204	O. rufipogon	Laos
rLAO2_CZ_290	VN0205	O. rufipogon	Laos
rLAO2_CZ_291	VN0206	O. rufipogon	Laos
rLAO2_CZ_292	VN0207	O. rufipogon	Laos
rLAO2_CZ_293	VN0208	O. rufipogon	Laos
rLAO2_CZ_295	VN0210	O. rufipogon	Laos
rLAO2_CZ_296	VN0211	O. rufipogon	Laos
rLAO2_CZ_297	VN0213	O. rufipogon	Laos
rLAO2_CZ_298	VN0214	O. rufipogon	Laos
rLAO2_CZ_299	VN0215	O. rufipogon	Laos
rLAO2_CZ_300	VN0216	O. rufipogon	Laos
rLAO2_CZ_301	VN0217	O. rufipogon	Laos
rLAO2_CZ_302	VN0218	O. rufipogon	Laos
rLAO2_CZ_303	VN0219	O. rufipogon	Laos
rLAO2_CZ_304	VN0220	O. rufipogon	Laos
rLAO2_CZ_305	VN0221	O. rufipogon	Laos
rLAO2_CZ_306	VN0222	O. rufipogon	Laos
rLAO2_CZ_307	VN0223	O. rufipogon	Laos
rLAO2_CZ_308	VN0224	O. rufipogon	Laos
rLAO2_CZ_309	VN0225	O. rufipogon	Laos
rLAO2_CZ_311	VN0229	O. rufipogon	Laos
rLAO2_CZ_312	VN0230	O. rufipogon	Laos
rLAO2_CZ_313	VN0231	O. rufipogon	Laos
rLAO2_CZ_314	VN0232	O. rufipogon	Laos
rLAO2_CZ_315	VN0233	O. rufipogon	Laos
rLAO2_CZ_316	VN0244	O. rufipogon	Laos
rLKA_1	SL0101A	O. rufipogon	Hambantota, Sri Lanka
rLKA_16	SL0601	O. rufipogon	Puttalam, Sri Lanka
rLKA_17	SL0602	O. rufipogon	Puttalam, Sri Lanka
rLKA_18	SL0603	O. rufipogon	Puttalam, Sri Lanka
rLKA_2	SL0102A	O. rufipogon	Hambantota, Sri Lanka
rLKA_20	SL0605	O. rufipogon	Puttalam, Sri Lanka
rLKA_3	SL0103A	O. rufipogon	Hambantota, Sri Lanka
rLKA_31	SL1301	O. rufipogon	Seeduwa, Sri Lanka
rLKA_32	SL1302	O. rufipogon	Seeduwa, Sri Lanka
rLKA_33	SL1303	O. rufipogon	Seeduwa, Sri Lanka
rLKA_34	SL1304	O. rufipogon	Seeduwa, Sri Lanka
rLKA_35	SL1305	O. rufipogon	Seeduwa, Sri Lanka
rLKA_36	SL0106A	O. rufipogon	Hambantota, Sri Lanka
rLKA_37	SL0107A	O. rufipogon	Hambantota, Sri Lanka
rLKA_4	SL0104A	O. rufipogon	Hambantota, Sri Lanka
rLKA_5	SL0105A	O. rufipogon	Hambantota, Sri Lanka
rLKA_51	SL0606	O. rufipogon	Puttalam, Sri Lanka
rLKA_52	SL0607	O. rufipogon	Puttalam, Sri Lanka
rLKA_53	SL0608	O. rufipogon	Puttalam, Sri Lanka
rLKA_54	SL0609	O. rufipogon	Puttalam, Sri Lanka
rLKA_55	SL0610	O. rufipogon	Puttalam, Sri Lanka
rLKA_66	SL1306	O. rufipogon	Seeduwa, Sri Lanka
rLKA_67	SL1307	O. rufipogon	Seeduwa, Sri Lanka
rLKA_68	SL1308	O. rufipogon	Seeduwa, Sri Lanka
rLKA_69	SL1309	O. rufipogon	Seeduwa, Sri Lanka
rLKA_70	SL1310	O. rufipogon	Seeduwa, Sri Lanka
rMMR_17	MMR05X3	O. rufipogon	Myanmar
rMMR_18	MMR0505	O. rufipogon	Myanmar
rMMR_19	MMR05X15	O. rufipogon	Myanmar
rMMR_53	81991	O. rufipogon	Myanmar
rMMR_CZ_161	MMR0505	O. rufipogon	Myanmar
rMMR_CZ_162	MMR0517	O. rufipogon	Myanmar
rMMR_CZ_163	MMR0520	O. rufipogon	Myanmar
rMMR_CZ_164	MMR0525	O. rufipogon	Myanmar
rMMR_CZ_165	MMR05X1	O. rufipogon	Myanmar
rMMR_CZ_166	MMR0531	O. rufipogon	Myanmar
rMMR_CZ_167	MMR05X2	O. rufipogon	Myanmar
rMMR_CZ_169	MMR05X4	O. rufipogon	Myanmar
rMMR_CZ_170	MMR05X5	O. rufipogon	Myanmar
rMMR_CZ_171	MMR05X6	O. rufipogon	Myanmar
rMMR_CZ_172	MMR05X7	O. rufipogon	Myanmar
rMMR_CZ_173	MMR05X8	O. rufipogon	Myanmar
rMMR_CZ_174	MMR05X9	O. rufipogon	Myanmar
rMMR_CZ_175	MMR05X10	O. rufipogon	Myanmar
rMMR_CZ_176	MMR05X11	O. rufipogon	Myanmar
rMMR_CZ_177	MMR05X12	O. rufipogon	Myanmar
rMMR_CZ_178	MMR05X13	O. rufipogon	Myanmar
rMMR_CZ_179	MMR05X14	O. rufipogon	Myanmar
rMMR_CZ_181	MMR05X16	O. rufipogon	Myanmar
rMMR_CZ_182	MMR05X17	O. rufipogon	Myanmar
rMMR_CZ_183	MMR05X18	O. rufipogon	Myanmar
rMMR_CZ_184	MMR05X19	O. rufipogon	Myanmar
rMMR_CZ_185	MMR05X20	O. rufipogon	Myanmar
rMMR_CZ_186	MMR05X21	O. rufipogon	Myanmar
rMMR_CZ_187	MMR05X22	O. rufipogon	Myanmar
rMMR_CZ_188	MMR05X23	O. rufipogon	Myanmar
rMMR_CZ_189	MMR05X24	O. rufipogon	Myanmar
rMMR_CZ_190	MMR05X25	O. rufipogon	Myanmar
rMMR_CZ_191	MMR05X26	O. rufipogon	Myanmar
rMMR_CZ_192	MMR05X27	O. rufipogon	Myanmar
rNEP_CZ_34	NEP0402	O. rufipogon	Nepal
rNEP_CZ_35	NEP0403	O. rufipogon	Nepal
rNEP_CZ_36	NEP0404	O. rufipogon	Nepal
rNEP_CZ_37	NEP0405	O. rufipogon	Nepal
rNEP_CZ_38	NEP0406	O. rufipogon	Nepal
rNEP_CZ_39	NEP0407	O. rufipogon	Nepal
rNEP_CZ_40	NEP0408	O. rufipogon	Nepal
rNEP_CZ_42	NEP0410	O. rufipogon	Nepal
rNEP_CZ_43	NEP0411	O. rufipogon	Nepal
rNEP_CZ_44	NEP0412	O. rufipogon	Nepal
rNEP_CZ_46	NEP0414	O. rufipogon	Nepal
rNEP_CZ_47	NEP0417	O. rufipogon	Nepal
rNEP_CZ_48	NEP0418	O. rufipogon	Nepal
rNEP_CZ_49	NEP0419	O. rufipogon	Nepal
rNEP_CZ_50	NEP0420	O. rufipogon	Nepal
rNEP_CZ_51	NEP0421	O. rufipogon	Nepal
rNEP_CZ_52	NEP0422	O. rufipogon	Nepal
rNEP_CZ_53	NEP0423	O. rufipogon	Nepal
rNEP_CZ_54	NEP0424	O. rufipogon	Nepal
rNEP_CZ_55	NEP0425	O. rufipogon	Nepal
rNEP_CZ_56	NEP0426	O. rufipogon	Nepal
rNEP_CZ_57	NEP0428	O. rufipogon	Nepal
rNEP_CZ_59	NEP04X1	O. rufipogon	Nepal
rNEP_CZ_60	NEP04X2	O. rufipogon	Nepal
rNEP_CZ_61	NEP04X3	O. rufipogon	Nepal
rNEP_CZ_62	NEP04X4	O. rufipogon	Nepal
rNEP_CZ_63	NEP04X5	O. rufipogon	Nepal
rNEP_CZ_64	NEP04X6	O. rufipogon	Nepal
rNEP1_4	NEP0401	O. rufipogon	Nepal
rNEP1_5	NEP0429	O. rufipogon	Nepal
rNEP1_6	NEP0409	O. rufipogon	Nepal
rNEP1_7	NEP0413	O. rufipogon	Nepal
rNEP2_35	NEP0711	O. rufipogon	Nepal
rNEP2_36	NEP0713	O. rufipogon	Nepal
rNEP2_37	NEP0714	O. rufipogon	Nepal
rPNG_1	106267	O. rufipogon	Papua New Guinea
rPNG_10	106502	O. rufipogon	Papua New Guinea
rPNG_2	106268	O. rufipogon	Papua New Guinea
rPNG_3	106270	O. rufipogon	Papua New Guinea
rPNG_4	106273	O. rufipogon	Papua New Guinea
rPNG_5	106276	O. rufipogon	Papua New Guinea
rPNG_6	106283	O. rufipogon	Papua New Guinea
rPNG_7	106285	O. rufipogon	Papua New Guinea
rPNG_8	106286	O. rufipogon	Papua New Guinea
rTHA_1	99548	O. rufipogon	Thailand
rTHA_12	82040	O. rufipogon	Thailand
rTHA_13	100904	O. rufipogon	Thailand
rTHA_14	101941	O. rufipogon	Thailand
rTHA_15	102159	O. rufipogon	Thailand
rTHA_17	104311	O. rufipogon	Thailand
rTHA_2	105909	O. rufipogon	Thailand
rTHA_20	104647	O. rufipogon	Thailand
rTHA_21	105375	O. rufipogon	Thailand
rTHA_22	105388	O. rufipogon	Thailand
rTHA_23	105767	O. rufipogon	Thailand
rTHA_26	105855	O. rufipogon	Thailand
rTHA_3	105910	O. rufipogon	Thailand
rTHA_5	105912	O. rufipogon	Thailand
rTHA_6	106033	O. rufipogon	Thailand
rTHA_8	105942	O. rufipogon	Thailand
rTHA_9	105911	O. rufipogon	Thailand
rYNJH_1	YN1	O. rufipogon	Yunnan, China
rYNJH_10	YN11	O. rufipogon	Yunnan, China
rYNJH_11	YN6	O. rufipogon	Yunnan, China
rYNJH_12	YN14	O. rufipogon	Yunnan, China
rYNJH_2	YN2	O. rufipogon	Yunnan, China
rYNJH_3	YN3	O. rufipogon	Yunnan, China
rYNJH_4	YN4	O. rufipogon	Yunnan, China
rYNJH_5	YN5	O. rufipogon	Yunnan, China
rYNJH_6	YN7	O. rufipogon	Yunnan, China
rYNJH_7	YN8	O. rufipogon	Yunnan, China
rYNJH_8	YN9	O. rufipogon	Yunnan, China
rYNJH_9	YN10	O. rufipogon	Yunnan, China
sARO_63	10022	O. sativa	India
sARO_64	12880	O. sativa	Iran
sARO_80	31856	O. sativa	Bangladesh
sARO_ZXM_109	Cuba 65	O. sativa	Cuba
sAUS_59	6294	O. sativa	India
sAUS_60	6307	O. sativa	India
sAUS_76	34752	O. sativa	Bangladesh
sAUS_82	34752	O. sativa	Bangladesh
sAUS_ZXM_100	DV1	O. sativa	Bangladesh
sAUS_ZXM_112	Arc 10352	O. sativa	India
sAUS_ZXM_117	Sampong P9	O. sativa	Cambodia
sAUS_ZXM_118	Khao Gaew	O. sativa	Thailand
sAUS_ZXM_134	Phudugey	O. sativa	Bhutan
sAUS_ZXM_227	Qingke	O. sativa	Yunnan, China
sAUS_ZXM_244	Fanhaopi	O. sativa	Yunnan, China
sAUS_ZXM_33	DV85	O. sativa	Bangladesh
sAUS_ZXM_35	BJ 1	O. sativa	India
sAUS_ZXM_38	Khao Dawk Mali 105	O. sativa	Thailand
sAUS_ZXM_94	Fr 13a	O. sativa	India
sIND_62	9147	O. sativa	Indonesia
sIND_68	21327	O. sativa	Hubei, China
sIND_71	22233	O. sativa	Guizhou, China
sIND_72	24380	O. sativa	Yunnan, China
sIND_74	27748	O. sativa	Thailand
sIND_83	36467	O. sativa	Guangxi, China
sIND_84	41949	O. sativa	Hainan, China
sIND_88	60993	O. sativa	Jiangxi, China
sIND_ZXM_108	Sigardis	O. sativa	Indonesia
sIND_ZXM_11	Sanbaili	O. sativa	Hunan, China
sIND_ZXM_12	Manliu	O. sativa	Fujian, China
sIND_ZXM_13	Lucaihao	O. sativa	Fujian, China
sIND_ZXM_135	Natpyihmwe	O. sativa	Myanmar
sIND_ZXM_169	Funingzipijingzi	O. sativa	Hebei, China
sIND_ZXM_18	Qiyuexian	O. sativa	Guangxi, China
sIND_ZXM_182	Honggu	O. sativa	Zhejiang,China
sIND_ZXM_183	Liushizao	O. sativa	Anhui, China
sIND_ZXM_185	Jinxibai	O. sativa	Jiangxi, China
sIND_ZXM_188	Aihechi	O. sativa	Jiangxi, China
sIND_ZXM_190	Jinbaoyin	O. sativa	Fujian, China
sIND_ZXM_191	Minbeiwanxian	O. sativa	Fujian, China
sIND_ZXM_192	Wukezhan	O. sativa	Fujian, China
sIND_ZXM_193	Yanshuichi	O. sativa	Fujian, China
sIND_ZXM_195	Aijiaonante	O. sativa	Guangdong, China
sIND_ZXM_198	Heidu 4	O. sativa	Guangdong, China
sIND_ZXM_202	Hongjinghangu	O. sativa	Guangxi, China
sIND_ZXM_204	Hongainuo	O. sativa	Guangxi, China
sIND_ZXM_208	Dongtingwanxian	O. sativa	Hubei, China
sIND_ZXM_209	liuyezhan	O. sativa	Hubei, China
sIND_ZXM_212	Beizinuo	O. sativa	Hubei, China
sIND_ZXM_213	wanlixian	O. sativa	Hunan, China
sIND_ZXM_214	Baikehanhe	O. sativa	Hunan, China
sIND_ZXM_215	Xugunuo	O. sativa	Hunan, China
sIND_ZXM_217	Mamagu	O. sativa	Sichuan, China
sIND_ZXM_218	Xianggu	O. sativa	Sichuan, China
sIND_ZXM_219	Meihuanuo	O. sativa	Sichuan, China
sIND_ZXM_220	Zhongnong 4	O. sativa	Sichuan, China
sIND_ZXM_223	Sanbangqishiluo	O. sativa	Yunnan, China
sIND_ZXM_225	Dawannuo	O. sativa	Yunnan, China
sIND_ZXM_226	Zimi	O. sativa	Yunnan, China
sIND_ZXM_229	Laozaogu	O. sativa	Yunnan, China
sIND_ZXM_231	Gongju 73	O. sativa	Yunnan, China
sIND_ZXM_234	Qitougu	O. sativa	Yunnan, China
sIND_ZXM_238	Haolai	O. sativa	Yunnan, China
sIND_ZXM_239	Haoxiang	O. sativa	Yunnan, China
sIND_ZXM_240	Haohuangla	O. sativa	Yunnan, China
sIND_ZXM_241	Nangaogu	O. sativa	Yunnan, China
sIND_ZXM_242	Jinzhinuo	O. sativa	Yunnan, China
sIND_ZXM_243	Jixuenuo	O. sativa	Yunnan, China
sIND_ZXM_248	Yuqiugu	O. sativa	Guizhou, China
sIND_ZXM_252	Youzhan	O. sativa	Guizhou, China
sIND_ZXM_255	Xiaobaimu	O. sativa	Guizhou, China
sIND_ZXM_258	Taizhong 65	O. sativa	Taiwan, China
sIND_ZXM_259	Menjiagao 1	O. sativa	Hainan, China
sIND_ZXM_260	Menjiading 2	O. sativa	Hainan, China
sIND_ZXM_263	Liusha 1	O. sativa	Guangxi, China
sIND_ZXM_267	Nanjing 11	O. sativa	Jiangsu, China
sIND_ZXM_272	Guichao 2	O. sativa	Guangdong, China
sIND_ZXM_40	47125	O. sativa	Philippines
sRAY_61	6592	O. sativa	Bangladesh
sRAY_73	26398	O. sativa	Bangladesh
sRAY_75	31610	O. sativa	Bangladesh
sTEJ_56	680	O. sativa	Zhejiang, China
sTEJ_57	2545	O. sativa	Japan
sTEJ_65	20708	O. sativa	Shanxi, China
sTEJ_66	20721	O. sativa	Liaoning, China
sTEJ_67	20876	O. sativa	Jiangsu, China
sTEJ_69	21773	O. sativa	Yunnan, China
sTEJ_86	49357	O. sativa	Guangdong, China
sTEJ_87	55457	O. sativa	Korea
sTEJ_89	Nipponbare	O. sativa	Japan
sTEJ_ZXM_1	Bijingjiangmidao	O. sativa	Beijing, China
sTEJ_ZXM_171	Gaoyangdiandaodahongmang	O. sativa	Hebei, China
sTEJ_ZXM_172	Shuiyuansanbaili	O. sativa	Tianjin, China
sTEJ_ZXM_173	Zhonglou 1	O. sativa	Shanxi, China
sTEJ_ZXM_174	Dandongludao	O. sativa	Liaoning, China
sTEJ_ZXM_175	Chimao	O. sativa	Jilin, China
sTEJ_ZXM_176	Xingguo	O. sativa	Jilin, China
sTEJ_ZXM_178	Muxiqiu	O. sativa	Shanghai, China
sTEJ_ZXM_179	Youmangzaojing	O. sativa	Shanghai, China
sTEJ_ZXM_189	Hongmisandan	O. sativa	Jiangxi, China
sTEJ_ZXM_199	Chikenuo	O. sativa	Guangdong, China
sTEJ_ZXM_2	Shuiyuansanbaili	O. sativa	Hebei, China
sTEJ_ZXM_203	Maguzi	O. sativa	Guangxi, China
sTEJ_ZXM_216	Hongqi 5	O. sativa	Hunan, China
sTEJ_ZXM_228	Wuzidui	O. sativa	Yunnan, China
sTEJ_ZXM_230	Haobayong 1	O. sativa	Yunnan, China
sTEJ_ZXM_232	Lengshuigu 2	O. sativa	Yunnan, China
sTEJ_ZXM_236	Huangpinuo	O. sativa	Yunnan, China
sTEJ_ZXM_247	Cungunuo	O. sativa	Guizhou, China
sTEJ_ZXM_249	Hongkezhenuo	O. sativa	Guizhou, China
sTEJ_ZXM_251	Zimangfeie	O. sativa	Guizhou, China
sTEJ_ZXM_253	Guantuibaihe 1	O. sativa	Guizhou, China
sTEJ_ZXM_285	Zhonghua 8	O. sativa	Beijing, China
sTEJ_ZXM_3	Weiguo	O. sativa	Liaoning, China
sTRJ_58	3782	O. sativa	Philippines
sTRJ_70	22128	O. sativa	Guizhou, China
sTRJ_81	32447	O. sativa	Yunnan, China
sTRJ_85	43675	O. sativa	Indonesia
sTRJ_ZXM_119	Khao Hawm	O. sativa	Thailand
sTRJ_ZXM_120	Miriti	O. sativa	Bangladesh
sTRJ_ZXM_125	Dholi Boro	O. sativa	Bangladesh
sTRJ_ZXM_128	Chahora 144	O. sativa	Pakistan
sTRJ_ZXM_141	Arias	O. sativa	Indonesia
sTRJ_ZXM_142	Cicih Beton	O. sativa	Indonesia
sTRJ_ZXM_143	Gogo Lempuk	O. sativa	Indonesia
sTRJ_ZXM_146	Canela de Ferro	O. sativa	Brazil
sTRJ_ZXM_200	Xishi 12	O. sativa	Guangdong, China
sTRJ_ZXM_21	Yuyannuo	O. sativa	Yunnan, China
sTRJ_ZXM_221	Shanjiugu	O. sativa	Sichuan, China
sTRJ_ZXM_222	Haomake	O. sativa	Yunnan, China
sTRJ_ZXM_42	L202	O. sativa	United States
sTRJ_ZXM_90	Drurado Agulha	O. sativa	Brazil
