## Additional file 2 for "Independent domestications shape the genetic pattern of a reproductive isolation system in rice"

### Sheet: S2
DPL1_GenBank	DPL2_GeneBank	Accession	cultivar	Location	Label	Cultivar	Referance
AB534829.1*	AB534872.1	Kasalath	aus	indica	Kasalath	AUS	[1]
AB534830.1*	AB534873.1	Dular	aus	indica	Dular	AUS	[1]
AB534831.1*	AB534876.1	N22	aus	indica	N22	AUS	[1]
NA	KF892953.1	Kasalath	aus	indica	sau01	AUS	[2]
NA	KF892960.1	Jhona_ 49	aus	indica	sau02	AUS	[2]
NA	KF892961.1	DV85	aus	Bangladesh	sau03	AUS	[2]
NA	KF892962.1	aus 196	aus	Bangladesh	sau07	AUS	[2]
AB534824.1	AB534877.1	T0421	indica	indica	T0421	IND	[1]
AB534825.1	AB534875.1	T0710	indica	China	T0710	IND	[1]
AB534826.1	AB534874.1	T0724	indica	China	T0724	IND	[1]
AB534827.1	AB534869.1	Dao Ren Qiao	indica	China	Dao Ren Qiao	IND	[1]
AB534828.1	AB534868.1	IR24	indica	Philippines	IR24	IND	[1]
AB534832.1*	AB534871.1	9311	indica	China	9311	IND	[1]
AB534833.1*	AB534870.1	Kinandang puti	indica	Philippines	Kinandang puti	IND	[1]
NA	KF892963.1	Khao Dawk Mali -105	indica	Thailand	sin01	IND	[2]
NA	KF892964.1	Rathuwee	indica	Sri Lanka	sin02	IND	[2]
NA	KF892965.1	Dee geo woo gen	indica	USA	sin09	IND	[2]
NA	KF892966.1	Bei Khe	indica	Cambodia	sin10	IND	[2]
AB535626.1	AB534856.1*	Nipponbare	temperate japonica	Japan	Nipponbare	TEJ	[1]
AB534821.1	AB534857.1*	Asominori	temperate japonica	Japan	Asominori	TEJ	[1]
AB534820.1	AB534859.1*	FL7	temperate japonica	Japan	FL7	TEJ	[1]
AB534819.1	AB534860.1*	FL102	temperate japonica	Japan	FL102	TEJ	[1]
AB534823.1	AB534858.1*	Taichung 65	temperate japonica	Taiwan	Taichung 65	TEJ	[1]
AB534815.1	AB534863.1*	Koshihikari	temperate japonica	Japan	Koshihikari	TEJ	[1]
AB534822.1	AB534861.1*	Shinriki	temperate japonica	Japan	Shinriki	TEJ	[1]
NA	KF892954.1*	Nep hoa vang	temperate japonica	Vietnam	ste03	TEJ	[2]
AB534818.1	AB534865.1*	Dinalaga	tropical japonica	Philippines	Dinalaga	TRJ	[1]
AB534816.1	AB534864.1*	Nanjing Xiang Dao	tropical japonica	China	Nanjing Xiang Dao	TRJ	[1]
AB534817.1	AB534862.1*	Ketan Nangka	tropical japonica	indicaonesia	Ketan Nangka	TRJ	[1]
NA	KF892955.1	Mirti	tropical japonica	Bangladesh	str04	TRJ	[2]
NA	KF892956.1	Cicih beton	tropical japonica	indicaonesia	str06	TRJ	[2]
NA	KF892957.1	Asse y pung	tropical japonica	Philippines	str08	TRJ	[2]
NA	KF892958.1*	Palmyra	tropical japonica	USA	sus11	TRJ	[2]
NA	KF892959.1	Rexoro	tropical japonica	USA	sus12	TRJ	[2]
*: Non-functional allele
[1]:Mizuta, Y. et al.2010. PNAS
[2]:Craig, S. M. 2014. PLoS One
